# The *Caenorhabditis elegans* TDRD5/7-like protein, LOTR-1, interacts with the helicase ZNFX-1 to balance epigenetic signals in the germline

**DOI:** 10.1101/2021.06.18.448978

**Authors:** Elisabeth A. Marnik, Miguel V. Almeida, P. Giselle Cipriani, George Chung, Edoardo Caspani, Emil Karaulanov, Falk Butter, Catherine S. Sharp, John Zinno, Hin Hark Gan, Fabio Piano, René F Ketting, Kristin C. Gunsalus, Dustin L. Updike

## Abstract

LOTUS and Tudor domain containing proteins have critical roles in the germline. Proteins that contain these domains, such as Tejas/Tapas in *Drosophila*, help localize Vasa to the germ granules and facilitate piRNA-mediated transposon silencing. The homologous proteins in mammals, TDRD5 and TDRD7, are required during spermiogenesis. Until now, proteins containing both LOTUS and Tudor domains in *Caenorhabditis elegans* have remained elusive. Here we describe LOTR-1 (D1081.7), which derives its name from its **<u>LO</u>**TUS and **<u>T</u>**udo**<u>r</u>** domains. Interestingly, LOTR-1 docks next to P granules to colocalize with the broadly conserved Z-granule helicase, ZNFX-1. LOTR-1’s Z-granule association requires its Tudor domain, but both LOTUS and Tudor deletions affect brood size when coupled with a knockdown of the Vasa homolog *glh-1*. In addition to interacting with the germ-granule components WAGO-1, PRG-1 and DEPS-1, we identified a Tudor-dependent association with ZNFX-1. Like *znfx-1* mutants, *lotr-1* mutants lose small RNAs from the 3’ ends of WAGO and Mutator targets, reminiscent of the loss of piRNAs from the 3’ ends of piRNA precursor transcripts in mouse Tdrd5 mutants. Our work suggests that LOTR-1 acts in a conserved mechanism that brings small RNA generating mechanisms towards the 3’ ends of small RNA templates or precursors.
