## Supplemental Table 4 for "The *Caenorhabditis elegans* TDRD5/7-like protein, LOTR-1, interacts with the helicase ZNFX-1 to balance epigenetic signals in the germline"

### Sheet: S3 Strains
Table S3	Strains used or created for this study
	All C. elegans strains are derived from the N2 isolate
	Sequencing files and CRISPR reagents available upon request
Strain	Genotype	Description	Construction
DUP161	lotr-1(sam81[gfp::lotr-1]) I	N-terminal GFP tag on endogenous lotr-1	CRISPR/Cas9 with GFP::3xGAS double stranded DNA repair template injected into N2
DUP120	pgl-1(sam52[pgl-1::mTagRFPT::3xFLAG]) IV	C-terminal mTagRFPT::3xFLAG on endogenous pgl-1	ref. Marnik et al. Genetics 2019
DUP182	lotr-1(sam81[gfp::lotr-1]) I; pgl-1(sam52[pgl-1::mTagRFPT::3xFLAG]) IV	GFP::LOTR-1 with PGL-1::mTagRFPT::3xFLAG	Parental strains DUP120 and DUP161
DUP167	lotr-1(sam85[3xFLAG::gfp::lotr-1]) I	N-terminal 3xFLAG::GFP tag on endogenous lotr-1	CRISPR/Cas9 to add 3xFLAG+linker to GFP::lotr-1 of DUP161
DUP207	lotr-1(sam117[3xFLAG::gfp::Δlotr-1]) I	in-frame deletion of full length lotr-1, leaving 3xFLAG::GFP attached to the lotr-1 3'UTR	CRISPR/Cas9 injection into DUP167 to remove full length lotr-1
DUP202	lotr-1(sam112[3xFLAG::gfp::lotr-1(ΔmLOTUS)]) I	in-frame deletion of the mLOTUS domain of lotr-1	CRISPR/Cas9 injection into DUP167 to remove the mLOTUS domain
DUP217	lotr-1(sam113[3xFLAG::gfp::lotr-1(Δe+mLOTUS)]) I	in-frame deletion of both eLOTUS and mLOTUS domains of lotr-1	CRISPR/Cas9 injection into DUP202 to remove the eLOTUS domain
DUP185	lotr-1(sam102[3xFLAG::gfp::lotr-1(ΔTudor)]) I	in-frame deletion of the Tudor domain of lotr-1	CRISPR/Cas9 injection into DUP167 to remove the TUDOR domain
DUP209	prg-1(sam119[V5::mCherry::PRG-1]) lotr-1(sam85[3xFLAG::gfp::lotr-1]) I	N-terminal V5::mCherry tag on endogenous prg-1 in the 3xFLAG::GFP::LOTR-1 background	CRISPR/Cas9 with V5::mCherry double stranded DNA repair template injected into DUP167
DUP227	prg-1(sam119[V5::mCherry::PRG-1]) lotr-1(sam130[3xFLAG::gfp::lotr-1(R596C)]) I	R596C missense mutation in the Tudor domain of lotr-1 in the V5::mCherry::PRG-1 background	CRISPR/Cas9 injection into DUP209 to mutate R596C in the Tudor domain
DUP213	prg-1(sam119[V5::mCherry::PRG-1]) lotr-1(sam117[3xFLAG::gfp::Δlotr-1]) I	in-frame deletion of full length lotr-1 in the V5::mCherry::PRG-1 background	CRISPR/Cas9 with V5::mCherry double stranded DNA repair template injected into DUP207
DUP214	prg-1(sam119[V5::mCherry::PRG-1]) lotr-1(sam102[3xFLAG::gfp::lotr-1(ΔTudor)]) I	in-frame deletion of the Tudor domain of lotr-1 in the V5::mCherry::PRG-1 background	CRISPR/Cas9 injection into DUP209 to remove the TUDOR domain
DUP176	lotr-1(sam95[3xFLAG::gfp::lotr-1(stop)]) I	two-base pair deletion that causes a frame-shift in the third codon of lotr-1, introducing stop codons	CRISPR/Cas9 injection into DUP167 to remove two base pairs in the third codon
DUP64	glh-1(sam24[glh-1::gfp::3xFLAG]) I	C-terminal GFP::3xFLAG tag on endogenous glh-1	ref. Marnik et al. Genetics 2019
DUP183	lotr-1(sam117[3xFLAG::gfp::Δlotr-1]) I; pgl-1(sam52[pgl-1::mTagRFPT::3xFLAG]) IV	in-frame deletion of full length lotr-1 in the PGL-1::mTagRFPT::3xFLAG background	CRISPR/Cas9 injection into DUP182 to remove full length lotr-1
JH2017	unc-119(ed3) III; axIs1464 [pie-1p::GFP::pgl-3 ORF::pgl-3 3'utr + unc-119(+)]	N-terminal GFP tag on pgl-3 ORF and pgl-3 3'utr driven by pie-1 promoter	ref. Merritt et al., 2008
JH3207	deps-1(ax2063[deps-1::GFP]) I.	N-terminus GFP tag on deps-1	ref: Paix A, et al. Genetics. 2014
GKC564	mip-1(knu191[mip-1::GFP::loxP::unc-119::loxP]) unc-119(ed3) III	C-terminal GFP tag on endogenous mip-1	ref. Cipriani et al., XXXXX
GKC511	mip-2(usa4[mip-2::GFP])V	C-terminal GFP tag on endogenous mip-2	ref. Cipriani et al., XXXXX
RFK592	lotr-1(xf58) I	In-frame deletion of 693 bps including exons 3-5 of lotr-1. 4x outcrossed	CRISPR/Cas9 injection into wild-type N2
RFK593	lotr-1(xf60) I	910 bp deletion in lotr-1 in a region including exons 3-6. 4x outcrossed	CRISPR/Cas9 injection into wild-type N2
RFK594	lotr-1(xf61) I	759 bp deletion and 23 bp insertion in lotr-1 in a region including exons 3-5. 4x outcrossed	CRISPR/Cas9 injection into wild-type N2
RFK184	pid-1(xf35) II; mjSi22[Pmex-5::mCherry::his-58::21UR-1_as::tbb-2(3’UTR)] (sensor ON)	21U sensor activated due to pid-1(xf35) mutation in the background. mCherry::H2B expression in the germline	ref. Placentino et al. The EMBO Journal 2020
RFK422	pid-1(xf35) II; mjSi22[Pmex-5::mCherry::his-58::21UR-1_as::tbb-2(3’UTR)] (RNAe)	21U sensor silenced under RNAe with pid-1(xf35) in the background. No mCherry::H2B expression in the germline.	ref. Placentino et al. The EMBO Journal 2020
RFK519	lotr-1(xf58) I; mjSi22 [Pmex-5::mCherry::his-58::21UR-1_as::tbb-2(3’UTR)] (sensor OFF)	21U sensor silenced with lotr-1(xf58) in the background. No mCherry::H2B expression in the germline.	Parental strains are lotr-1(xf58) and RFK184
RFK520	lotr-1(xf58) I; mjSi22 [Pmex-5::mCherry::his-58::21UR-1_as::tbb-2(3’UTR)] (RNAe)	RNAe 21U sensor silenced with lotr-1(xf58) in the background. No mCherry::H2B expression in the germline.	Parental strains are lotr-1(xf58) and RFK422
RFK521	lotr-1(xf60) I; mjSi22 [Pmex-5::mCherry::his-58::21UR-1_as::tbb-2(3’UTR)] (RNAe)	RNAe 21U sensor silenced with lotr-1(xf60) in the background. No mCherry::H2B expression in the germline.	Parental strains are lotr-1(xf60) and RFK422
NL3643	unc-22(st136)	The unc-22(st136) allele harbors a transposon insertion. Animals have a twitcher phenotype.	Originally made by Dr. Nadine Vastenhouw.
RFK343	wago-3(tm1120) wago-2(tm2686) wago-1(tm1414) I; unc-22(st136) IV	unc-22(st136) combined with wago-1/2/3 mutant alleles. Many non-twitcher revertants observed.	ref. de Albuquerque et al. Developmental Cell 2015
RFK429	lotr-1(xf58) I; unc-22(st136) IV	unc-22(st136) in a lotr-1(xf58) background. Animals have twitcher phenotype	Parental strains are NL3643 and RFK592
RFK430	lotr-1(xf60) I; unc-22(st136) IV	unc-22(st136) in a lotr-1(xf60) background. Animals have twitcher phenotype	Parental strains are NL3643 and RFK593
RFK431	lotr-1(xf61) I; unc-22(st136) IV	unc-22(st136) in a lotr-1(xf61) background. Animals have twitcher phenotype	Parental strains are NL3643 and RFK594
GR1720	mgSi4[(pCMP2)ubl-1p::GFP::siR-1-sensor-ubl-1-3'UTR;Cbr-unc-119(+)] IV	22G siR-1 sensor transgene	Obtained from the CGC. Ref Montgomery et al. PLoS Genetics 2012
RFK1104	lotr-1(xf58) I; mgSi4[(pCMP2)ubl-1p::GFP::siR-1-sensor-ubl-1-3'UTR;Cbr-unc-119(+)] IV	22G siR-1 sensor transgene in a lotr-1(xf58) background	Parental strains are GR1720 and RFK592
YY174	ggIs1[nrde-3p::3xflag::gfp::nrde-3]	MosSCI transgene expressing NRDE-3 with an N-terminal 3xFLAG::GFP tag, controlled by endogenous promoter	ref. Shouhong Guang et al. Nature 2010. Shared by Dr. Scott Kennedy.
RFK1105	lotr-1(xf58) I; ggIs1[nrde-3p::3xflag::gfp::nrde-3]	3xFLAG::GFP::NRDE-3 in a lotr-1(xf58) background	Parental strains are YY174 and RFK592. Shared by Dr. Scott Kennedy.
YY1446	znfx-1(gg634[HA::tagRFP::znfx-1]) II	N-terminal HA::tagRFP tag on endogenous znfx-1	ref. Wan G. et al. Nature 2018
RFK1257	lotr-1(sam85[3xFLAG::gfp::lotr-1]) I; znfx-1(gg634[HA::tagRFP::znfx-1]) II	3xFLAG::GFP::LOTR-1 with HA::tagRFP::ZNFX-1	Parental strains DUP167 and YY1446
RFK1259	lotr-1(sam117[3xFLAG::gfp::Δlotr-1]) I; znfx-1(gg634[HA::tagRFP::znfx-1]) II	in-frame deletion of full length lotr-1 with HA::tagRFP::ZNFX-1	Parental strains DUP207 and YY1446
RFK1262	lotr-1(sam113[3xFLAG::gfp::lotr-1(Δe+mLOTUS)]) I; znfx-1(gg634[HA::tagRFP::znfx-1]) II	in-frame deletion of both eLOTUS and mLOTUS domains of lotr-1 with HA::tagRFP::ZNFX-1	Parental strains DUP213 and YY1446
RFK1258	lotr-1(sam102[3xFLAG::gfp::lotr-1(ΔTudor)]) I; znfx-1(gg634[HA::tagRFP::znfx-1]) II	in-frame deletion of the Tudor domain of lotr-1 with HA::tagRFP::ZNFX-1	Parental strains DUP185 and YY1446
DUP230	prg-1(sam119[V5::mCherry::PRG-1]) lotr-1(sam85[3xFLAG::gfp::lotr-1]) I; znfx-1(sam133) II	frame-shift deletion in znfx-1 in a strain expressing V5::mCherry::PRG-1 3xFLAG::GFP::LOTR-1	CRISPR/Cas9 injection into DUP209 to create a small frame-shift deletion in the N-term of znfx-1
DUP240	prg-1(sam119[V5::mCherry::PRG-1]) lotr-1(sam117[3xFLAG::gfp::Δlotr-1]) I; znfx-1(sam133) II	frame-shift deletion in znfx-1 with deletion of lotr-1 with V5::mCherry::PRG-1 3xFLAG::GFP	CRISPR/Cas9 injection into DUP230 to remove full length lotr-1
YY916	znfx-1(gg544[3xFLAG::gfp::znfx-1]) II	N-terminal 3xFLAG::GFP tag on endogenous znfx-1	ref. Wan G. et al. Nature 2018. Shared by Dr. Scott Kennedy.
RFK1255	lotr-1(xf58) I; znfx-1(gg544[3xFLAG::gfp::znfx-1]) II	N-terminal 3xFLAG::GFP tag on endogenous znfx-1, in a lotr-1(xf58) background	Parental strains YY916 and RFK592
AZ212	ruIs32[pie-1p::GFP::H2B + unc-119(+)] III	homozygous expression of GFP::H2B histone fusion in germline	ref. Praitis V. et al. Genetics 2001
GKC516	lotr-1(usa1) I	in-frame deletion of nucleotides 4-846 of lotr-1 (null allele)	CRISPR/Cas9 injection into N2
VC2010	N2	wild type	ref. Flibotte et al. Genetics 2010
GKC578	lotr-1(usa1) I; ruIs32[pie-1p::GFP::H2B + unc-119(+)] III	in-frame deletion of nucleotides 4-846 of lotr-1 with GFP::H2B histone fusion in the germline	Parental strains AZ212 and GKC516
